# Vincristine treatment reverses podocyte damage in focal segmental glomerulosclerosis

**DOI:** 10.1101/2024.11.13.623397

**Authors:** William J Mason, Jennifer C Chandler, Gideon Pomeranz, Karen L Price, Marilina Antonelou, Scott R Henderson, Laura Perin, Stefano Da Sacco, Alan D Salama, David A Long, Ruth J Pepper

**Affiliations:** Developmental Biology and Cancer Research and Teaching Department, University College London Great Ormond Street Institute of Child Health, London, WC1N 1EH, United Kingdom; UCL Centre for Kidney and Bladder Health, London, United Kingdom; Royal Free Hospital, University College London Medical School, London, United Kingdom; GOFARR Laboratory, Children’s Hospital Los Angeles, Division of Urology, Saban Research Institute, Los Angeles, CA, 90027, USA; Keck School of Medicine, University of Southern California, Los Angeles, CA, 90033, USA

**Keywords:** F-actin, focal segmental glomerulosclerosis, glomerular disease, microtubules, podocytes, vincristine

## Abstract

**Introduction:** Focal segmental glomerulosclerosis (FSGS) is a significant cause of chronic kidney disease and triggered by podocyte damage which can result in cytoskeletal alterations leading to foot process effacement. Vincristine is a chemoprotective drug which alters cytoskeletal microtubules and has been used clinically to reverse FSGS. However, the mechanisms underlying the beneficial effect of vincristine are not understood.

**Methods:** We exposed immortalised human podocytes to serum obtained from an FSGS patient before, during, and after vincristine treatment. Using RNA-sequencing we determined the effect on the podocyte transcriptome alongside impacts on cytoskeletal structure and filtration barrier integrity using a glomerulus-on-a-chip model.

**Results:** We describe an adult index FSGS patient successfully treated on multiple occasions by vincristine. Podocytes exposed to serum obtained during or after vincristine treatment contained lower levels of genes associated with microtubule function compared with cells stimulated with serum collected before treatment during disease presentation. Presentation serum altered the patterning of two key podocyte cytoskeletal components, tubulin and F-actin and increased albumin permeability, changes prevented by vincristine treatment. Immunoglobulin depletion experiments revealed that the podocyte damage initiated by the presentation serum was not due to circulating autoantibodies. Defects in tubulin patterning were observed when podocytes were exposed to serum from other FSGS patients, suggestive of a common disease mechanism.

**Conclusion:** Vincristine therapy produces a milieu that protects against pathological changes induced by FSGS serum, associated with preservation of tubulin and F-actin organisation. The functional role of vincristine warrants further investigation, to advance our understanding of this alternative FSGS therapeutic.
