## Supplementary Table 1 for "Vincristine treatment reverses podocyte damage in focal segmental glomerulosclerosis"

### Sheet: Sheet 1 - acute_vs_treatment
Genes significantly altered in podocytes exposed to treatment versus presentation serum
Downregulated in treatment serum	baseMean	log2FoldChange	lfcSE	stat	pvalue	padj
ID1	148.111	-1.27062	0.211439	-6.0094	1.86216e-09	1.66331e-06
ANGPTL4	1290.75	-1.10496	0.265784	-4.15734	3.21972e-05	0.00718975
PLIN2	5240.98	-0.825521	0.232429	-3.55171	0.000382743	0.040561
VARS	513.892	-0.789814	0.214776	-3.67738	0.000235643	0.0280753
MT-CO3	157499	-0.774244	0.0902268	-8.58108	9.39836e-18	1.67895e-14
G0S2	317.734	-0.73906	0.20445	-3.61487	0.000300504	0.0333249
MT-CYB	66838.1	-0.68783	0.190304	-3.61437	0.000301082	0.0333249
PNMA2	221.684	-0.665088	0.169965	-3.91309	9.11231e-05	0.0142437
HILPDA	470.879	-0.650569	0.178443	-3.6458	0.000266561	0.0311528
PDK4	267.062	-0.622301	0.165468	-3.76086	0.000169327	0.0225259
MT-CO2	86642.5	-0.616256	0.106342	-5.79502	6.83119e-09	5.02495e-06
HMOX1	398.5	-0.600635	0.149895	-4.00704	6.14841e-05	0.0105323
PECR	168.522	-0.563893	0.157055	-3.59042	0.000330151	0.0362153
NRCAM	418.767	-0.532004	0.132134	-4.02623	5.66775e-05	0.00998242
ARRDC4	1548.2	-0.530261	0.107637	-4.9264	8.37604e-07	0.000376282
TUBB3	2658.1	-0.492501	0.082691	-5.95592	2.58612e-09	2.02122e-06
RPL22L1	453.001	-0.49049	0.108817	-4.5075	6.55968e-06	0.00195307
BOLA2B	322.722	-0.48836	0.133586	-3.65579	0.000256392	0.030247
EDN1	2044.42	-0.459464	0.074334	-6.18107	6.36682e-10	6.63475e-07
TRIT1	359.823	-0.45044	0.119118	-3.78145	0.00015592	0.0214261
RRAGA	3754.01	-0.449642	0.0958807	-4.68961	2.73732e-06	0.00092514
IGFBP3	6290.45	-0.443807	0.0846343	-5.24382	1.57284e-07	0.000103518
DOCK7	1287.26	-0.44361	0.127767	-3.47203	0.000516544	0.0485668
FARP2	752.868	-0.435867	0.11853	-3.67728	0.000235738	0.0280753
AC010970.1	41192.1	-0.429469	0.111135	-3.86439	0.000111368	0.0169837
KRT34	533.837	-0.426316	0.113349	-3.7611	0.000169169	0.0225259
TSTA3	996.715	-0.409463	0.103948	-3.93912	8.17813e-05	0.0132815
TRA2A	993.978	-0.401425	0.113871	-3.52527	0.000423051	0.0433627
GRPEL1	1133.71	-0.400851	0.0870563	-4.60451	4.13445e-06	0.00129253
MT-ND3	22783.3	-0.400516	0.08642	-4.63452	3.57762e-06	0.00114713
ASL	845.041	-0.387414	0.0948819	-4.08312	4.44354e-05	0.00910926
DESI1	780.035	-0.381592	0.0896931	-4.25441	2.09596e-05	0.00513922
TUBB6	7637.61	-0.379732	0.0570159	-6.6601	2.73639e-11	3.42185e-08
ORMDL2	1711.53	-0.37143	0.0855351	-4.34243	1.40915e-05	0.0037657
TUBA1C	22399.2	-0.367028	0.0494698	-7.41923	1.17801e-13	1.84138e-10
KLF10	1459.73	-0.356132	0.101648	-3.50358	0.000459056	0.044959
SRSF2	1730.69	-0.351258	0.0664037	-5.28973	1.22495e-07	8.50998e-05
CD2BP2	1304.41	-0.34173	0.0983824	-3.47348	0.000513747	0.0485668
SPTLC2	2460.29	-0.340947	0.0885885	-3.84866	0.000118763	0.0176802
TUBA4A	2944.93	-0.336031	0.0832063	-4.03852	5.37891e-05	0.00998242
TXNIP	5292.12	-0.335166	0.0832235	-4.0273	5.64221e-05	0.00998242
HSPA8	45373.2	-0.329547	0.0658046	-5.00796	5.50098e-07	0.000286624
TUBB4B	5652.29	-0.317052	0.0786495	-4.03121	5.54911e-05	0.00998242
1	2496.86	-0.313729	0.0757321	-4.14262	3.43363e-05	0.00753289
NQO1	3141.91	-0.309021	0.0698456	-4.42434	9.6737e-06	0.00274931
TUBA1A	35031.6	-0.308964	0.0515626	-5.99202	2.07254e-09	1.72781e-06
ACAA1	1214.35	-0.306373	0.0795712	-3.8503	0.000117971	0.0176802
C8orf33	1078.17	-0.305965	0.080143	-3.81774	0.000134682	0.0190435
HBEGF	889.308	-0.301115	0.0809318	-3.7206	0.000198749	0.0248536
DYNLL1	7548.19	-0.299886	0.0582823	-5.14541	2.66939e-07	0.000165568
TUBA1B	45364.4	-0.292806	0.0588053	-4.97925	6.38319e-07	0.000319287
PSMA5	2973.41	-0.287562	0.0710863	-4.04525	5.22665e-05	0.00998242
KRT18	6041.19	-0.278303	0.057753	-4.81886	1.44382e-06	0.00056422
EIF5A	12760.7	-0.269374	0.0563442	-4.78087	1.74535e-06	0.000641931
ACADVL	2136.25	-0.269082	0.062769	-4.28687	1.81211e-05	0.00453208
TPM3	13153.7	-0.266167	0.0709635	-3.75076	0.000176301	0.0227283
EDF1	3021.1	-0.252575	0.0597611	-4.22641	2.37448e-05	0.00549867
MOK	3391.25	-0.251213	0.0714234	-3.51724	0.000436067	0.0443335
CTPS1	2811.02	-0.247349	0.062958	-3.92879	8.53742e-05	0.013514
TUBB2A	5351.36	-0.244903	0.0651978	-3.75631	0.000172437	0.0226199
COTL1	10230.3	-0.238123	0.0463476	-5.13775	2.78043e-07	0.000165568
NNMT	15434.3	-0.232501	0.0608419	-3.82139	0.000132699	0.0190435
TAGLN2	13646.3	-0.225833	0.0555512	-4.06531	4.79686e-05	0.00952138
S100A10	11338.9	-0.224169	0.0643705	-3.48248	0.000496799	0.0477882
EIF4A1	19839.2	-0.214337	0.0599871	-3.57306	0.000352834	0.0383668
CAP1	28038.3	-0.205062	0.0464549	-4.41422	1.01375e-05	0.0028171
ACTG1	87357.9	-0.20014	0.0553742	-3.61432	0.000301137	0.0333249
PPP2R1A	5026.27	-0.194252	0.0553042	-3.51243	0.00044403	0.0444208
ANXA1	11879.2	-0.191187	0.0512246	-3.73233	0.000189719	0.023964
TPM1	41086.1	-0.184683	0.0521734	-3.53979	0.000400441	0.0413844
CSRP1	9853.9	-0.184676	0.0520678	-3.54684	0.000389882	0.0409244
Upregulated in treatment serum	baseMean	log2FoldChange	lfcSE	stat	pvalue	padj
ITGB1	39477.2	0.266658	0.054141	4.92525	8.42535e-07	0.000376282
SORT1	4012.06	0.278964	0.0606607	4.59876	4.25008e-06	0.00129627
IGFBP7	10396.4	0.2827	0.0718645	3.93379	8.36158e-05	0.0134053
PLAU	4007.36	0.287248	0.0663437	4.32969	1.4932e-05	0.00381071
SLAIN2	1250.52	0.309091	0.0764489	4.04311	5.27473e-05	0.00998242
CCNI	6018.47	0.31434	0.0797548	3.94133	8.10314e-05	0.0132815
MME	1630.63	0.321363	0.0904089	3.55455	0.000378624	0.0404675
OSTM1	2156.51	0.324382	0.0868122	3.7366	0.000186526	0.0238011
TIMELESS	756.717	0.333264	0.0918131	3.62981	0.000283628	0.0325392
ANKRD1	2537.83	0.338217	0.0831923	4.06548	4.79333e-05	0.00952138
C5orf24	2237.9	0.346769	0.0986998	3.51337	0.000442455	0.0444208
FAM84B	3701.81	0.349715	0.0880206	3.9731	7.09427e-05	0.0118285
KLHL13	1578.91	0.361749	0.0835391	4.33029	1.48912e-05	0.00381071
GNPDA1	1996.72	0.379022	0.0921441	4.11336	3.89936e-05	0.00826465
CD109	1692.58	0.38365	0.0788751	4.86402	1.15027e-06	0.000466888
LCP1	591.053	0.388508	0.102442	3.79246	0.00014916	0.0207249
OXTR	1343.81	0.400891	0.114445	3.50291	0.000460196	0.044959
HERC5	589.195	0.40337	0.115409	3.49513	0.000473839	0.045933
ZNF302	1343.78	0.442465	0.115732	3.8232	0.000131733	0.0190435
VTI1A	658.41	0.447353	0.116512	3.83953	0.00012327	0.0181352
NOMO2	1097.4	0.447408	0.108111	4.13842	3.4971e-05	0.00753987
PDP1	1293.24	0.449142	0.107545	4.17631	2.96276e-05	0.00673623
RASEF	263.496	0.461918	0.127634	3.61908	0.000295649	0.0333249
ANKRD13C	638.376	0.522034	0.143583	3.63577	0.000277153	0.0320908
FAM49A	1144.55	0.523591	0.102236	5.1214	3.03274e-07	0.000167302
CBLB	219.213	0.569484	0.154255	3.69184	0.000222635	0.0270375
TUT7	330.789	0.593028	0.157949	3.75455	0.000173651	0.0226199
TSC2	298.369	0.603091	0.170128	3.54493	0.000392717	0.0409244
PPARA	410.031	0.623047	0.131565	4.73566	2.18343e-06	0.00078011
FAM129A	617.335	0.624624	0.122029	5.11866	3.07712e-07	0.000167302
TMEM86A	391.151	0.652294	0.139723	4.66847	3.03452e-06	0.000998597
FGF23	1326.01	0.657204	0.0956586	6.87031	6.40637e-12	8.9013e-09
GPM6A	587.976	0.662067	0.152498	4.34147	1.41534e-05	0.0037657
LSAMP	151.878	0.674457	0.18945	3.56007	0.000370749	0.0399674
PLD1	289.39	0.692188	0.144545	4.78872	1.67845e-06	0.000636031
SNTB2	403.377	0.693903	0.171111	4.05527	5.00762e-05	0.00978442
CXCL14	150.789	0.73672	0.173882	4.2369	2.26622e-05	0.00544983
GUCY1A2	207.681	0.745551	0.195366	3.81618	0.000135536	0.0190435
TGFBR3	474.683	0.748969	0.153626	4.87526	1.08664e-06	0.000466888
DOCK9	543.695	0.766564	0.203499	3.76692	0.000165276	0.0224649
NEUROD2	308.922	0.785712	0.176168	4.46001	8.19561e-06	0.0023834
ZBTB20	431.463	0.813299	0.192385	4.22746	2.36345e-05	0.00549867
AHR	301.124	0.82464	0.206091	4.00134	6.29836e-05	0.0106434
JMJD1C	174.59	0.833762	0.207436	4.01937	5.83532e-05	0.0101348
MTRNR2L10	4134.92	0.851712	0.0805695	10.5711	4.05532e-26	1.69039e-22
MTRNR2L11	11063.1	0.856081	0.0870636	9.83282	8.13069e-23	1.69457e-19
TERT	343.86	0.866289	0.178146	4.86279	1.15742e-06	0.000466888
NIPAL4	94.8536	0.868462	0.249814	3.47644	0.000508123	0.0485044
ZNF516	171.434	0.87143	0.224213	3.88661	0.000101653	0.0156934
MTRNR2L1	29073.8	0.891214	0.0869752	10.2468	1.22366e-24	3.06038e-21
MTRNR2L8	60772.4	0.891264	0.0858125	10.3862	2.86586e-25	8.95939e-22
MTRNR2L12	238026	0.921133	0.0781046	11.7936	4.21198e-32	5.26707e-28
MT1L	325.687	0.922991	0.139034	6.63862	3.16642e-11	3.59965e-08
MTRNR2L4	6352.23	0.931116	0.08617	10.8056	3.23926e-27	2.02535e-23
AL355315.1	88.575	0.963349	0.274742	3.50638	0.000454246	0.044959
RASGRP3	98.9593	1.01358	0.273771	3.70228	0.000213669	0.0264547
MT1F	205.576	1.21231	0.196661	6.16444	7.07332e-10	6.80399e-07
STAT5A	96.799	1.2574	0.265902	4.7288	2.25852e-06	0.000784521
NCAM2	45.2291	1.35278	0.330996	4.08699	4.37002e-05	0.00910786
GON4L	1229.88	1.42217	0.352641	4.03292	5.50889e-05	0.00998242
RAB11FIP4	28.8371	1.53109	0.414732	3.69177	0.0002227	0.0270375
AC129492.1	35.8964	1.73797	0.349939	4.96649	6.8177e-07	0.000327905
