## Supplementary Table 2 for "Vincristine treatment reverses podocyte damage in focal segmental glomerulosclerosis"

### Sheet: Sheet 1
Genes significantly altered in podocytes exposed to treatment versus remission serum
Downregulated in remission serum	baseMean	log2FoldChange	lfcSE	stat	pvalue	padj	foldchange
ANGPTL4	1290.75	-1.06662	0.265736	-4.01385	5.97e-05	0.00796381	0.477435
PLIN2	5240.98	-0.985	0.232442	-4.23762	2.26e-05	0.00473264	0.505226
MT2A	2781.32	-0.889702	0.133361	-6.67138	2.53e-11	7.43e-08	0.539726
AC010970.1	41192.1	-0.61084	0.111138	-5.49621	3.88e-08	2.85e-05	0.654815
HMGA2	1770.23	-0.501571	0.131552	-3.81271	0.000137454	0.0161261	0.706337
GRPEL1	1133.71	-0.452772	0.0868824	-5.21132	1.88e-07	0.000109988	0.730637
TXNRD1	19819.5	-0.434706	0.105628	-4.11543	3.86e-05	0.00639976	0.739845
MOK	3391.25	-0.41267	0.0715051	-5.77119	7.87e-09	7.7e-06	0.751232
LOX	2912.4	-0.398577	0.105133	-3.79118	0.000149934	0.0169137	0.758606
CACYBP	1705.17	-0.378341	0.104498	-3.62055	0.000293976	0.0297321	0.769322
TUBB3	2658.1	-0.340286	0.0824634	-4.12651	3.68e-05	0.00639976	0.789885
RRAGA	3754.01	-0.327579	0.0957586	-3.42088	0.000624193	0.0473333	0.796873
PLP2	5003.37	-0.320338	0.067626	-4.7369	2.17e-06	0.00074347	0.800882
TUBA1C	22399.2	-0.303441	0.0494409	-6.13744	8.39e-10	1.23e-06	0.810318
FKBP4	2548.78	-0.301271	0.0655194	-4.59819	4.26e-06	0.00113633	0.811537
CTPS1	2811.02	-0.297174	0.0628706	-4.72676	2.28e-06	0.00074347	0.813845
NQO1	3141.91	-0.286841	0.0697621	-4.1117	3.93e-05	0.00639976	0.819695
ODC1	2491.31	-0.285559	0.0840735	-3.39654	0.000682427	0.0473333	0.820424
UBASH3B	1655.34	-0.283223	0.0792287	-3.57475	0.000350557	0.0321308	0.821753
CYCS	2928.89	-0.268128	0.0787367	-3.40538	0.000660718	0.0473333	0.830396
GAPDH	121721	-0.267782	0.0788914	-3.39431	0.00068801	0.0473333	0.830595
TUBB6	7637.61	-0.26334	0.0569122	-4.62712	3.71e-06	0.00108752	0.833157
ITGB1BP1	2493.3	-0.251896	0.0742371	-3.39313	0.000690979	0.0473333	0.839792
TUBA1B	45364.4	-0.251856	0.0587958	-4.28357	1.84e-05	0.00414944	0.839815
EIF5A	12760.7	-0.250862	0.0563181	-4.45438	8.41e-06	0.00205641	0.840394
TACC1	2425.87	-0.237145	0.0700441	-3.38566	0.00071008	0.0473333	0.848422
COTL1	10230.3	-0.231592	0.0463088	-5.00105	5.7e-07	0.000278726	0.851694
EIF2S1	3558.55	-0.221904	0.0642187	-3.45544	0.000549398	0.0460395	0.857433
KRT19	11450.9	-0.221847	0.0594473	-3.73184	0.00019009	0.0199119	0.857467
TXN	5337.23	-0.221776	0.0645339	-3.43659	0.000589095	0.0473333	0.857509
LGALS1	17001.2	-0.213997	0.0517344	-4.13646	3.53e-05	0.00639976	0.862145
CSRP1	9853.9	-0.211508	0.0520438	-4.06403	4.82e-05	0.00673859	0.863634
PSMD2	15841.8	-0.207713	0.0577776	-3.59504	0.000324336	0.0317092	0.865909
KRT18	6041.19	-0.206499	0.0576643	-3.58106	0.000342206	0.0321308	0.866638
HSPD1	10437.2	-0.200861	0.0577851	-3.476	0.000508955	0.0448543	0.870031
CAP1	28038.3	-0.188731	0.0464403	-4.06396	4.82e-05	0.00673859	0.877377
Upregulated in remission serum	baseMean	log2FoldChange	lfcSE	stat	pvalue	padj	foldchange
RNF144B	4384.11	0.244515	0.0600219	4.07376	4.63e-05	0.00673859	1.18469
IGFBP7	10396.4	0.245008	0.0718534	3.40984	0.000650016	0.0473333	1.1851
HSPB8	2791.09	0.245973	0.0725282	3.39142	0.000695327	0.0473333	1.18589
KIF5B	2777.82	0.268565	0.0715365	3.75423	0.000173872	0.0188877	1.20461
CD109	1692.58	0.301062	0.0788719	3.8171	0.000135032	0.0161261	1.23205
FAM84B	3701.81	0.305338	0.0879872	3.47026	0.000519961	0.0448543	1.23571
GTF2IP4	3230.9	0.319114	0.0825719	3.86468	0.000111233	0.0141846	1.24756
GTF2IP1	1815.29	0.490668	0.102005	4.81024	1.51e-06	0.000631647	1.4051
